# Oxygen production by an ammonia-oxidizing archaeon

**DOI:** 10.1101/2021.04.01.436977

**Authors:** Beate Kraft, Nico Jehmlich, Morten Larsen, Laura Bristow, Martin Könneke, Bo Thamdrup, Donald E. Canfield

## Abstract

Ammonia-oxidizing archaea (AOA) are one of the most abundant groups of microbes in the world’s oceans and are key players in the nitrogen cycle. Their energy metabolism, the oxidation of ammonia to nitrite, requires oxygen. Nevertheless, AOA are abundant in environments where oxygen is undetectable. In incubation experiments, where oxygen concentrations were resolved to the nanomolar range, we show that *Nitrosopumilus maritimus* produces oxygen (O_2_) and dinitrogen (N_2_). The pathway is not completely resolved, but it has nitric oxide as a key intermediate. Part of the oxygen produced is directly used for ammonia oxidation, while some accumulates in the surrounding environment. *N. maritimus* joins a small handful of organisms known to produce oxygen in the dark, and based on this ability, we re-evaluate their role in oxygen-depleted marine environments.
