## supplementary table 1 for "Oxygen production by an ammonia-oxidizing archaeon"

### Sheet: table S1
								oxygen production, log2					aerobic ammonia oxidation, log2
Accession		Description	ΣCoverage	Σ# Proteins	Σ# Unique Peptides	Σ# Peptides	Σ# PSMs	_1_1	_2_1	_3_1	_4_1	_5_1	_1_2_O2	_2_2_O2	_3_2_O2	_4_2_O2	_5_2_O2	Log2 ratio	p-value	# AAs	MW [kDa]	calc. pI
ABX13420.1	Nmar_1524	transcriptional regulator, AsnC family [Nitrosopumilus maritimus SCM1]	60.76	1	4	5	974	31.7708	31.2576	31.8362	31.4044	31.9443	31.2565	29.0589	29.0237	30.8619	25.5552	2.49141	0.0398731	79	8.68859	5.05908
ABX12092.1	Nmar_0196	hypothetical protein Nmar_0196 [Nitrosopumilus maritimus SCM1]	52.17	1	11	11	100	29.6426	29.2603	30.0008	29.0623	29.6536	29.4994	27.0864	28.1141	28.5154	26.132	1.65446	0.0255592	115	12.9574	10.3745
ABX12088.1	Nmar_0192	branched-chain amino acid aminotransferase [Nitrosopumilus maritimus SCM1]	57.57	1	16	16	187	30.3007	30.1277	30.3841	30.3033	30.4769	28.573	27.5803	28.159	29.8453	29.2068	1.64566	0.00335195	304	33.7962	8.51416
ABX12345.1	Nmar_0449	ribosomal protein L16 [Nitrosopumilus maritimus SCM1]	10.06	1	2	2	18	30.8433	30.6492	31.1883	30.6737	31.4166	28.6064	29.3639	28.0293	31.1879	29.653	1.58609	0.0216581	169	18.9619	10.0962
ABX13591.1	Nmar_1695	putative GAF sensor protein [Nitrosopumilus maritimus SCM1]	25.45	1	9	9	38	24.8036	25.1463	25.6406	25.1192	26.4534	22.4498	24.8068	23.8791	24.7811	24.7428	1.30072	0.042216	330	38.6622	9.08545
ABX13561.1	Nmar_1665	blue (type 1) copper domain protein [Nitrosopumilus maritimus SCM1]	34.13	1	4	5	47	28.7481	28.1959	28.1803	28.1588	28.6173	27.4197	27.87	26.0792	27.9953	26.4025	1.22673	0.0168527	167	18.4774	4.28467
ABX12921.1	Nmar_1025	histidine triad (HIT) protein [Nitrosopumilus maritimus SCM1]	81.48	1	8	8	51	27.4364	27.6043	27.943	27.5167	28.2139	25.5158	27.8725	25.8745	27.3353	26.3013	1.16298	0.0377269	135	14.8495	6.18896
ABX13509.1	Nmar_1613	amidohydrolase [Nitrosopumilus maritimus SCM1]	36.62	1	14	14	63	26.7987	27.4887	26.6759	26.3806	27.3348	26.7879	25.1937	26.335	24.9715	25.6515	1.14778	0.0208044	396	43.8214	9.61279
A9A3J7.1	Nmar_1033	RecName: Full=30S ribosomal protein S10 - [RS10_NITMS]	63.73	1	10	10	64	29.6016	28.9227	29.5044	29.3995	29.6938	28.8786	28.0033	27.8975	29.7272	27.1743	1.0882	0.0458147	102	11.4111	9.87646
ABX13086.1	Nmar_1190	hypothetical protein Nmar_1190 [Nitrosopumilus maritimus SCM1]	36.05	1	2	2	27	27.3518	27.3428	27.0906	27.6318	27.0557	25.8502	27.1214	25.9709	26.0596	26.6062	0.972888	0.00569631	86	9.69708	8.44092
ABX13250.1	Nmar_1354	multicopper oxidase type 3 [Nitrosopumilus maritimus SCM1]	31.31	1	10	10	2058	33.608	33.4021	33.5299	33.1807	33.5595	32.9422	33.0629	32.7734	32.2591	31.4361	0.961276	0.0141651	444	49.5919	4.67822
ABX13592.1	Nmar_1696	nitroreductase [Nitrosopumilus maritimus SCM1]	23.94	1	6	6	31	27.4832	27.0491	27.6672	27.3981	27.6348	26.9516	27.1048	26.6344	25.8985	25.9816	0.932292	0.0087335	213	24.2546	8.86572
ABX13102.1	Nmar_1206	response regulator receiver protein [Nitrosopumilus maritimus SCM1]	51.03	2	7	7	53	26.4607	26.5903	26.7276	26.2664	27.3823	25.3047	25.851	25.3302	26.478	25.8038	0.931895	0.0116257	145	16.3002	4.97021
ABX13363.1	Nmar_1467	Excalibur domain protein [Nitrosopumilus maritimus SCM1]	42.08	1	10	10	52	28.2974	28.4873	28.1534	28.0185	27.6275	26.9199	26.9721	28.1101	26.5742	27.5511	0.891318	0.0199221	259	28.4067	4.34814
ABX12217.1	Nmar_0321	beta-lactamase domain protein [Nitrosopumilus maritimus SCM1]	42.08	1	8	8	73	28.8817	28.4086	28.5024	29.0268	29.1031	27.8566	28.4092	28.263	27.5793	27.5554	0.851815	0.00516421	202	22.7573	5.2749
ABX12074.1	Nmar_0178	pyridoxamine 5'-phosphate oxidase-related FMN-binding [Nitrosopumilus maritimus SCM1]	21.05	1	3	3	16	27.695	26.4843	27.2742	26.7177	27.1585	26.059	26.5361	25.9968	26.7034	25.8128	0.84434	0.0146351	133	15.3064	10.0083
ABX12492.1	Nmar_0596	cyclase/dehydrase [Nitrosopumilus maritimus SCM1]	52.9	1	5	5	63	28.7183	28.9965	28.8495	28.7667	29.1786	28.2395	28.8362	27.9936	27.9092	27.6262	0.780977	0.00758808	138	15.7571	7.34229
ABX13666.1	Nmar_1770	hypothetical protein Nmar_1770 [Nitrosopumilus maritimus SCM1]	17.89	1	3	3	35	26.1003	27.2338	27.1348	26.6453	26.2772	25.8234	25.5403	26.6715	25.497	25.993	0.773243	0.0369787	218	23.832	4.61475
ABX13299.1	Nmar_1403	hypothetical protein Nmar_1403 [Nitrosopumilus maritimus SCM1]	67.42	1	7	7	76	30.2696	29.9285	30.1954	30.1666	30.4963	29.825	29.4476	29.3442	30.1368	28.5587	0.74882	0.0287687	132	15.2558	5.61768
ABX12821.1	Nmar_0925	putative agmatinase [Nitrosopumilus maritimus SCM1]	38.14	1	9	9	97	29.2663	29.0625	29.596	28.9547	29.62	28.576	28.5108	29.1461	29.0059	27.5322	0.745681	0.0447404	291	32.4923	4.99561
ABX12918.1	Nmar_1022	Cupin 2 conserved barrel domain protein [Nitrosopumilus maritimus SCM1]	58.94	1	14	14	220	30.2317	30.0804	30.1111	30.2704	30.1902	29.1546	29.9769	29.8314	29.2441	28.9568	0.744003	0.00627232	151	17.4803	10.1255
ABX13253.1	Nmar_1357	nitroreductase [Nitrosopumilus maritimus SCM1]	60.28	1	14	14	96	29.2724	28.958	29.0803	29.3802	29.4177	29.026	28.1543	28.8034	28.9712	27.438	0.743134	0.0463231	214	24.3129	8.86572
ABX11949.1	Nmar_0049	adenylylsulfate reductase, thioredoxin dependent [Nitrosopumilus maritimus SCM1]	69.29	1	18	18	194	29.2926	29.472	29.2457	29.0357	29.511	28.569	28.572	28.6039	28.849	28.2485	0.742906	0.000407132	241	28.3183	6.18896
ABX12321.1	Nmar_0425	ribosomal protein S9 [Nitrosopumilus maritimus SCM1]	59.06	1	14	14	161	29.8232	30.1371	30.2795	29.7464	30.3052	28.9397	30.129	29.054	29.4344	29.0784	0.731172	0.0177937	149	16.78	10.3892
ABX13678.1	Nmar_1782	tRNA cytidylyltransferase [Nitrosopumilus maritimus SCM1]	41.08	1	20	20	122	27.973	28.3598	28.1938	28.1525	28.3626	27.6805	27.7735	27.8859	27.2835	26.9023	0.703201	0.00704543	443	50.1958	9.70068
ABX13188.1	Nmar_1292	transcriptional regulator, AsnC family [Nitrosopumilus maritimus SCM1]	38.13	1	11	11	104	29.716	29.3396	29.0953	29.755	29.8666	29.618	28.6664	28.6287	29.2158	28.2666	0.675431	0.0421098	139	15.2403	8.80713
ABX13492.1	Nmar_1596	thioesterase superfamily protein [Nitrosopumilus maritimus SCM1]	68.94	1	8	8	110	29.6554	29.3706	29.7783	29.6058	29.4798	28.5581	29.0696	29.4654	29.2352	28.192	0.673903	0.0240602	161	17.7681	8.17725
ABX13424.1	Nmar_1528	AAA ATPase containing von Willebrand factor type A (vWA) domain [Nitrosopumilus maritimus SCM1]	42.3	1	23	23	254	30.7601	31.1207	30.9892	30.4845	31.1289	29.8558	30.3245	30.5732	30.3086	30.0585	0.672577	0.00472656	792	86.6154	3.78955
ABX12446.1	Nmar_0550	Shikimate dehydrogenase (NADP(+))	69.96	1	18	18	109	28.9923	28.9186	29.0859	29.0053	29.1559	28.4276	28.4165	28.8077	28.1626	28.0078	0.667181	0.0015582	273	29.8055	5.96045
ABX13281.1	Nmar_1385	Ribosomal RNA large subunit methyltransferase N	17.95	1	5	5	29	27.0284	27.3716	26.6005	26.7732	27.0237	26.2552	26.9614	26.001	25.7528	26.5163	0.662172	0.0277511	351	38.996	6.11279
ABX12174.1	Nmar_0278	NADH dehydrogenase (ubiquinone) 30 kDa subunit [Nitrosopumilus maritimus SCM1]	45	1	11	11	174	28.9627	29.0991	29.1076	29.3203	29.4626	29.3833	29.9154	29.7048	29.953	29.5503	-0.510918	0.00646295	200	22.3093	5.12256
ABX12078.1	Nmar_0182	hypothetical protein Nmar_0182 [Nitrosopumilus maritimus SCM1]	23.26	1	2	2	23	30.0423	30.4105	29.9368	30.1467	30.399	30.4485	30.7593	30.7858	31.1318	30.3965	-0.517326	0.0131976	86	9.77307	7.25439
ABX13094.1	Nmar_1198	tRNA pseudouridine synthase D TruD [Nitrosopumilus maritimus SCM1]	22.11	1	6	7	37	24.9914	25.5293	25.8364	25.6598	25.7355	25.7662	26.8158	26.0973	25.9584	25.9156	-0.560188	0.0453125	398	45.7844	8.41162
ABX13524.1	Nmar_1628	regulatory protein ArsR [Nitrosopumilus maritimus SCM1]	50.9	1	34	34	185	28.9044	29.1323	28.596	28.8874	29.0125	28.9159	29.8462	29.7664	29.488	29.7694	-0.650624	0.00984789	723	79.7775	6.07471
ABX12115.1	Nmar_0219	hypothetical protein Nmar_0219 [Nitrosopumilus maritimus SCM1]	34.8	1	10	10	49	26.9283	26.8976	27.3537	27.4943	27.4444	27.8241	28.4112	27.7325	28.095	27.5074	-0.690357	0.00919507	319	35.8744	7.50342
ABX13285.1	Nmar_1389	oxidoreductase FAD/NAD(P)-binding domain protein [Nitrosopumilus maritimus SCM1]	42.22	1	11	11	129	28.1553	27.721	27.9425	28.4085	28.3061	28.5495	28.487	29.0397	29.0784	28.871	-0.698394	0.00394656	270	29.5799	6.44287
ABX13087.1	Nmar_1191	protein of unknown function DUF255 [Nitrosopumilus maritimus SCM1]	20.44	1	13	13	84	25.8431	25.7604	25.666	25.9598	25.7902	25.8284	27.3159	26.2004	26.5536	26.8003	-0.735848	0.0216668	675	76.6942	5.31299
ABX11946.1	Nmar_0046	hypothetical protein Nmar_0046 [Nitrosopumilus maritimus SCM1]	35.92	1	5	5	46	26.7841	26.5736	26.8242	27.6859	27.6269	27.2789	27.9967	27.5236	28.5753	28.1772	-0.811387	0.0381918	103	12.7842	7.21045
ABX12503.1	Nmar_0607	restriction modification system DNA specificity domain [Nitrosopumilus maritimus SCM1]	15.75	1	6	6	21	23.2225	23.7234	22.4209	22.088	23.7395	23.1683	24.3963	24.1438	24.9078	24.8262	-1.24966	0.0264802	438	49.9879	9.48096
ABX12068.1	Nmar_0172	protein of unknown function DUF59 [Nitrosopumilus maritimus SCM1]	17.45	1	4	4	44	26.0371	26.265	25.9031	26.1636	27.1715	26.0747	28.3731	26.7253	28.8701	28.7914	-1.45883	0.0453616	212	23.4257	4.85596
